# Autocrine Sfrp1 inhibits lung fibroblast invasion during transition to injury induced myofibroblasts

**DOI:** 10.1101/2022.07.11.499594

**Authors:** Christoph H. Mayr, Arunima Sengupta, Meshal Ansari, Jeanine C. Pestoni, Paulina Ogar, Ilias Angelidis, Andreas Liontos, Alberto Rodriguez-Castillo, Niklas J. Lang, Maximilian Strunz, Sara Asgharpour, Diana Porras-Gonzalez, Michael Gerckens, Bettina Oehrle, Valeria Viteri-Alvarez, Isis E. Fernandez, Michelle Tallquist, Martin Irmler, Johannes Beckers, Oliver Eickelberg, Gabriel Mircea Stoleriu, Jürgen Behr, Nikolaus Kneidinger, Ali Önder Yildirim, Katrin Ahlbrecht, Rory E. Morty, Christos Samakovlis, Fabian J. Theis, Gerald Burgstaller, Herbert B. Schiller

## Abstract

Fibroblast to myofibroblast conversion is a major driver of tissue remodeling in organ fibrosis. Several distinct lineages of fibroblasts support homeostatic tissue niche functions, yet, specific activation states and phenotypic trajectories of fibroblasts during injury and repair have remained unclear. Here, we combined spatial transcriptomics, longitudinal single-cell RNA-seq and genetic lineage tracing to study fibroblast fates during mouse lung regeneration. We discovered a transitional fibroblast state characterized by high Sfrp1 expression, derived from both Tcf21-Cre lineage positive and negative cells. Sfrp1+ cells appeared early after injury in peribronchiolar, adventitial and alveolar locations and preceded the emergence of myofibroblasts. We identified lineage specific paracrine signals and inferred converging transcriptional trajectories towards Sfrp1+ transitional fibroblasts and Cthrc1+ myofibroblasts. Tgfβ1 downregulated Sfrp1 in non-invasive transitional cells and induced their switch to an invasive Cthrc1+ myofibroblast identity. Finally, using loss of function studies we showed that autocrine Sfrp1 directly inhibits fibroblast invasion by regulating the RhoA pathway. In summary, our study reveals the convergence of spatially and transcriptionally distinct fibroblast lineages into transcriptionally uniform myofibroblasts and identifies Sfrp1 as an autocrine inhibitor of fibroblast invasion during early stages of fibrogenesis.
