## Supplementary material for "Autocrine Sfrp1 inhibits lung fibroblast invasion during transition to injury induced myofibroblasts": Sequences for SCRINSHOT probes

### Sheet: PadlockProbes
Padlock Probe Name	PadlockBarcode	Padlock Probe (5' --> 3')	5' Tm	3' Tm	Target Tm
Postn_Pr1_A1_mus	ATGT	AAAGACATTGTGACTAAGAATTCCTCTATGATTACTGACTGCGTCTATTTAGTGGAGCCATGTCTATCTTCTTTAATCAAGATGGTGAACAAG	51.57	50.85	71.73
Postn_Pr2_A1_mus	ATGT	AATTACTGAACAAACTGATAAATCCTCTATGATTACTGACTGCGTCTATTTAGTGGAGCCATGTCTATCTTCTTTGAAATGATCAGCTCTTGG	50.95	51.57	71.73
Postn_Pr3_A1_mus	ATGT	ACTTCAACTCATTCACTAGATCCTCTATGATTACTGACTGCGTCTATTTAGTGGAGCCATGTCTATCTTCTTTCATGATGTCAGATTCTTTGG	52.25	54.3	73.78
Gucy1a3_Pr1_A1_mus	AGCC	TTGACCTTTGAGATCCATAATCCTCTATGATTACTGACTGCGTCTATTTAGTGGAGCCAGCCCTATCTTCTTTGATTCAACGATGTAGATCAT	52.25	52.25	72.75
Gucy1a3_Pr2_A1_mus	AGCC	TGATGTGAAGTTCAATGAAATCCTCTATGATTACTGACTGCGTCTATTTAGTGGAGCCAGCCCTATCTTCTTTGTCTATTTATGATGTCACAA	50.2	50.2	70.7
Gucy1a3_Pr3_A1_mus	AGCC	CGATTAAATAAGGAAATCTAATTCCTCTATGATTACTGACTGCGTCTATTTAGTGGAGCCAGCCCTATCTTCTTTCTATTGTGCTACATATGACA	50.95	52.25	71.09
Aspn_Pr1_A1_mus	TCTG	TATCCTTCAACATCATATTCTTTCCTCTATGATTACTGACTGCGTCTATTTAGTGGAGCCTCTGCTATCTTCTTTTCATCATCTGTGTCTTCCA	52.81	53.01	72.9
Aspn_Pr2_A1_mus	TCTG	TTGGGTTGTTGAATAAACTTATTCCTCTATGATTACTGACTGCGTCTATTTAGTGGAGCCTCTGCTATCTTCTTTTTGTATTTCCCAGTACTTCA	52.81	52.25	72.07
Aspn_Pr3_A1_mus	TCTG	TTTGGGAAGATTAAGTGGAATTCCTCTATGATTACTGACTGCGTCTATTTAGTGGAGCCTCTGCTATCTTCTTTAATTCTGAGTTCTGCTAATGA	53.52	53.52	73.05
Hhip_Pr1_A1_mus	CTAC	AAACTTCTGAGTGAAGCTTATCCTCTATGATTACTGACTGCGTCTATTTAGTGGAGCCCTACCTATCTTCTTTATTGATCAGTTAACTGGTAG	52.25	52.25	72.75
Hhip_Pr2_A1_mus	CTAC	CAGATAATAAAGGGAAGAGATTATCCTCTATGATTACTGACTGCGTCTATTTAGTGGAGCCCTACCTATCTTCTTTGTCATCAGCCAGAATCCTA	55.73	55.17	75
Hhip_Pr3_A1_mus	CTAC	GAAGAGGAAGAGGTTCAAAGTCCTCTATGATTACTGACTGCGTCTATTTAGTGGAGCCCTACCTATCTTCTTTCAAGATAAATACAGGAGAGTG	56.35	55.47	75.9
Myh11_Pr1_A1_mus	CCAC	ATTGAAACATATCTTCTGGAAATCCTCTATGATTACTGACTGCGTCTATTTAGTGGAGCCCCACCTATCTTCTTTGTTACATTGTAGGTGCCAAT	52.81	54.3	73.05
Myh11_Pr2_A1_mus	CCAC	GATCAGAACAGTAAACTTTCTCCTCTATGATTACTGACTGCGTCTATTTAGTGGAGCCCCACCTATCTTCTTTATGACATCTTGGTTATGGAT	52.25	52.25	72.75
Myh11_Pr3_A1_mus	CCAC	TCATTTCATGTAAACAAAGTTGTCCTCTATGATTACTGACTGCGTCTATTTAGTGGAGCCCCACCTATCTTCTTTACCCATTCATGTAACTTCC	52.81	53.01	72.9
Acta2_Pr1_A1_mus	CCGT	TTCCTCTGTTGAAGTGATTGTCCTCTATGATTACTGACTGCGTCTATTTAGTGGAGCCCCGTCTATCTTCTTTTTTACATCATTTAAGTGGACC	54.3	53.52	73.9
Acta2_Pr2_A1_mus	CCGT	AGCACAGCTTCTCCTTGATTCCTCTATGATTACTGACTGCGTCTATTTAGTGGAGCCCCGTCTATCTTCTTTTTTCAAAGTCCAGAGCTACAT	55.17	55.47	75.83
Acta2_Pr3_A1_mus	CCGT	CCCATTCTGATAGGCAAAGTCCTCTATGATTACTGACTGCGTCTATTTAGTGGAGCCCCGTCTATCTTCTTTCTCAAATAAACCTCTGTAGTT	55.17	53.52	74.8
Tcf21_Pr1_A1_mus	GTAG	AAGTTAATCAAGTTAAATAGATGTCCTCTATGATTACTGACTGCGTCTATTTAGTGGAGCCGTAGCTATCTTCTTTTGCAGTCATTCATGGCAG	52.16	53.85	72.9
Tcf21_Pr2_A1_mus	GTAG	GTCGCAGTTAAGTGTTCTTGTCCTCTATGATTACTGACTGCGTCTATTTAGTGGAGCCGTAGCTATCTTCTTTGTTTGGAAACGAATCTCCTC	56.35	56.35	76.85
Tcf21_Pr3_A1_mus	GTAG	GGAAACGAAAGGGTCTCAAATCCTCTATGATTACTGACTGCGTCTATTTAGTGGAGCCGTAGCTATCTTCTTTGAGAGAGAGACGCTGAAAC	56.35	57.32	77.85
Serpinf1_Pr1_A1_mus	GAAT	TGGTTAAGGTGATAGTCTAGTCCTCTATGATTACTGACTGCGTCTATTTAGTGGAGCCGAATCTATCTTCTTTTCAGAACAAAGAGGAAAGGT	54.3	54.3	74.8
Serpinf1_Pr2_A1_mus	GAAT	TGAGGCTCTCTTCTATCATGTCCTCTATGATTACTGACTGCGTCTATTTAGTGGAGCCGAATCTATCTTCTTTGTCATGAATGAACTCAGAGG	56.35	56.35	76.85
Serpinf1_Pr3_A1_mus	GAAT	CTCAAACACAATTCTGGAAGTCCTCTATGATTACTGACTGCGTCTATTTAGTGGAGCCGAATCTATCTTCTTTGATTTGACTCGAAGTTTCCT	54.3	54.3	74.8
Clec3b_Pr1_A1_mus	GTTC	CCAAATCTTTCTTGGCATTTGTCCTCTATGATTACTGACTGCGTCTATTTAGTGGAGCCGTTCCTATCTTCTTTCTCGAACATCTTTGAGCTCA	55.47	56.35	75.9
Clec3b_Pr2_A1_mus	GTTC	AGTTGTTGCAGGGCCCTCCTCTATGATTACTGACTGCGTCTATTTAGTGGAGCCGTTCCTATCTTCTTTGTTCTCAGGGAGAGACA	53.28	52.37	77.66
Clec3b_Pr3_A1_mus	GTTC	CAGTTTGCCATTGTGTAGTTCCTCTATGATTACTGACTGCGTCTATTTAGTGGAGCCGTTCCTATCTTCTTTAGTTGCCCTACATCTGC	53.01	52.37	75.49
Col1a2_Pr1_A1_mus	TATC	GAGTTGCATCAACTTCATAGTCCTCTATGATTACTGACTGCGTCTATTTAGTGGAGCCTATCCTATCTTCTTTATCTGGTTATTGAGAGATTTCA	54.3	54.68	74.02
Col1a2_Pr2_A1_mus	TATC	TTAGCACCTTTGTGTTGCATCCTCTATGATTACTGACTGCGTCTATTTAGTGGAGCCTATCCTATCTTCTTTTCAAGTATCTGAAATACTACTAA	53.01	53.95	73.05
Col1a2_Pr3_A1_mus	TATC	AATGCTGAATCTAATGAAGAGTCCTCTATGATTACTGACTGCGTCTATTTAGTGGAGCCTATCCTATCTTCTTTAAATGAGGCTGTTAAAGAATG	53.52	53.52	73.05
Rtkn2_Pr1_A1_mus	AACA	TAGAATGCCTCTGACCAGTCCTCTATGATTACTGACTGCGTCTATTTAGTGGAGCCAACACTATCTTCTTTATACAATTACATAACATTACCCA	53.85	53.95	73.9
Rtkn2_Pr2_A1_mus	AACA	TTCACAACAATGCTTCCATTTCCTCTATGATTACTGACTGCGTCTATTTAGTGGAGCCAACACTATCTTCTTTTAATCTCAATTCTCATAAGTTC	52.25	52.81	72.07
Rtkn2_Pr3_A1_mus	AACA	TCGGAGTCTTTCCACATTAATCCTCTATGATTACTGACTGCGTCTATTTAGTGGAGCCAACACTATCTTCTTTGCATTCTTTATTACTGAAGTGA	54.3	54.68	74.02
Calcr_Pr1_A1_mus	TCCC	GTCCCTACATTGTGGGTTCCTCTATGATTACTGACTGCGTCTATTTAGTGGAGCCTCCCCTATCTTCTTTAATTAATATGAGGTTAAATTTGAA	52.37	51.57	71.9
Calcr_Pr2_A1_mus	TCCC	TTGGTCACTGACATTTATAAGTCCTCTATGATTACTGACTGCGTCTATTTAGTGGAGCCTCCCCTATCTTCTTTTCTGAACCTTGTATGTGCT	53.52	53.01	73.78
Calcr_Pr3_A1_mus	TCCC	TTAACACTTCTTCACAAATGATCCTCTATGATTACTGACTGCGTCTATTTAGTGGAGCCTCCCCTATCTTCTTTTTCACTATGGACAAATTCAC	51.57	52.25	71.9
			53.145	53.52	73.415
Scgb1a1_Probe7_Anchor1	CTTT	CTTCAGAATCTTAAATCTTGTCCTCTATGATTACTGACTGCGTCTATTTAGTGGAGCCCTTTCTATCTTCTTTTATCTCTGAAATCCAGTGAG	50.2	54.3	72.75
Scgb1a1_Probe7_Anchor2	CTTT	CTTCAGAATCTTAAATCTTGCTTATTACTGACTCCTCTATGGTATATCTTGCGTGACGCTGCTTTCTATCTTCTTTTATCTCTGAAATCCAGTGAG	55.73	54.3	74.14
Sftpc_Probe7_Anchor1	GCGC	CGGACTCGGAACCAGTATCATCCTCTATGATTACTGACTGCGTCTATTTAGTGGAGCCGCGCCTATCTTCTTTCAGGTCTCTCCCGGAAGAAT	60.45	60.45	80.95
Sftpc_Probe7_Anchor2	GCGC	CGGACTCGGAACCAGTATCAATTACTGACTCCTCTATGGTATATCTTGCGTGACGCTGGCGCCTATCTTCTTTCAGGTCTCTCCCGGAAGAAT	60.45	60.45	80.95
Sftpc_Probe10_Anchor2	GCGC	ACAGACTTCCACCGGTTTCTATTACTGACTCCTCTATGGTATATCTTGCGTGACGCTGGCGCCTATCTTCTTTTAGGAGAGACACCTTTCCTTT	58.4	57.43	77.9
Sftpc_Probe11_Anchor2	GCGC	TCCGATGCTCATCTCAAGATTACTGACTCCTCTATGGTATATCTTGCGTGACGCTGGCGCCTATCTTCTTTTTTCTGAGTTTCCGGTGC	53.85	53.85	76.63

### Sheet: DirectDetectionProbes
	mRNA recognized sequence (5' -->3')	DetectionProbe (put for order)
Postn_Pr1_A1_mus	ATTCTTAGTCACAATGTCTTT CTTGTTCACCATCTTGATT	GATGGUGAACAAGAAAGACATTGUGA	[FITC]	Postn_Pr1_A1_mus
Postn_Pr2_A1_mus	TTTATCAGTTTGTTCAGTAATT CCAAGAGCTGATCATTTC	GATCAGCUCTTGGAATTACUGAACAAA	[FITC]	Postn_Pr2_A1_mus
Postn_Pr3_A1_mus	TCTAGTGAATGAGTTGAAGT CCAAAGAATCTGACATCATG	GTCAGAUTCTTTGGACUTCAACTCATU	[FITC]	Postn_Pr3_A1_mus
Gucy1a3_Pr1_A1_mus	TTATGGATCTCAAAGGTCAA ATGATCTACATCGTTGAATC	CGATGTAGAUCATTTGACCTUTGAGAU	[Cy3]	Gucy1a3_Pr1_A1_mus
Gucy1a3_Pr2_A1_mus	TTTCATTGAACTTCACATCA TTGTGACATCATAAATAGAC	TTTATGAUGTCACAAUGATGTGAAGTUCAA	[Cy3]	Gucy1a3_Pr2_A1_mus
Gucy1a3_Pr3_A1_mus	ATTAGATTTCCTTATTTAATCG TGTCATATGTAGCACAATAG	TGCTACAUATGACACGAUTAAATAAGGAAAU	[Cy3]	Gucy1a3_Pr3_A1_mus
Aspn_Pr1_A1_mus	AAGAATATGATGTTGAAGGATA TGGAAGACACAGATGATGA	TGTGUCTTCCAUATCCTTCAACAUCA	[FITC]	Aspn_Pr1_A1_mus
Aspn_Pr2_A1_mus	ATAAGTTTATTCAACAACCCAA TGAAGTACTGGGAAATACAA	CCAGTACUTCATTGGGUTGTTGAAU	[FITC]	Aspn_Pr2_A1_mus
Aspn_Pr3_A1_mus	ATTCCACTTAATCTTCCCAAA TCATTAGCAGAACTCAGAATT	AGTTCUGCTAATGAUTTGGGAAGATUAAG	[FITC]	Aspn_Pr3_A1_mus
Hhip_Pr1_A1_mus	TAAGCTTCACTCAGAAGTTT CTACCAGTTAACTGATCAAT	AGTTAACTGGUAGAAACTTCTGAGUGA	[Cy5]	Hhip_Pr1_A1_mus
Hhip_Pr2_A1_mus	TAATCTCTTCCCTTTATTATCTG TAGGATTCTGGCTGATGAC	GCCAGAAUCCTACAGATAAUAAAGGG	[Cy5]	Hhip_Pr2_A1_mus
Hhip_Pr3_A1_mus	CTTTGAACCTCTTCCTCTTC CACTCTCCTGTATTTATCTTG	TACAGGAGAGUGGAAGAGGAAG	[Cy5]	Hhip_Pr3_A1_mus
Myh11_Pr1_A1_mus	TTTCCAGAAGATATGTTTCAAT ATTGGCACCTACAATGTAAC	TGTAGGUGCCAATAUTGAAACATATCTUC	[FITC]	Myh11_Pr1_A1_mus
Myh11_Pr2_A1_mus	GAAAGTTTACTGTTCTGATC ATCCATAACCAAGATGTCAT	TCTUGGTTATGGAUGATCAGAACAGUA	[FITC]	Myh11_Pr2_A1_mus
Myh11_Pr3_A1_mus	CAACTTTGTTTACATGAAATGA GGAAGTTACATGAATGGGT	TCATGUAACTTCCUCATTTCATGUAAACAA	[FITC]	Myh11_Pr3_A1_mus
Acta2_Pr1_A1_mus	CAATCACTTCAACAGAGGAA GGTCCACTTAAATGATGTAAA	TTTAAGUGGACCTUCCTCTGTUGA	[Cy3]	Acta2_Pr1_A1_mus
Acta2_Pr2_A1_mus	ATCAAGGAGAAGCTGTGCT ATGTAGCTCTGGACTTTGAAA	CCAGAGCTACAUAGCACAGC	[Cy3]	Acta2_Pr2_A1_mus
Acta2_Pr3_A1_mus	CTTTGCCTATCAGAATGGG AACTACAGAGGTTTATTTGAG	TAAACCUCTGTAGTUCCCATTCTGAUAG	[Cy3]	Acta2_Pr3_A1_mus
Tcf21_Pr1_A1_mus	CATCTATTTAACTTGATTAACTT CTGCCATGAATGACTGCA	TCATUCATGGCAGAAGUTAATCAAGTUAAA	[Cy3]	Tcf21_Pr1_A1_mus
Tcf21_Pr2_A1_mus	CAAGAACACTTAACTGCGAC GAGGAGATTCGTTTCCAAAC	CGAAUCTCCTCGUCGCAG	[Cy3]	Tcf21_Pr2_A1_mus
Tcf21_Pr3_A1_mus	TTTGAGACCCTTTCGTTTCC GTTTCAGCGTCTCTCTCTC	ACGCUGAAACGGAAACGAAA	[Cy3]	Tcf21_Pr3_A1_mus
Serpinf1_Pr1_A1_mus	CTAGACTATCACCTTAACCA ACCTTTCCTCTTTGTTCTGAG	GAGGAAAGGUTGGTTAAGGTGAU	[Cy5]	Serpinf1_Pr1_A1_mus
Serpinf1_Pr2_A1_mus	CATGATAGAAGAGAGCCTCA CCTCTGAGTTCATTCATGAC	TGAACUCAGAGGTGAGGCU	[Cy5]	Serpinf1_Pr2_A1_mus
Serpinf1_Pr3_A1_mus	CTTCCAGAATTGTGTTTGAGAGGAAACTTCGAGTCAAATC	TCGAAGTTTCCUCTCAAACACAATU	[Cy5]	Serpinf1_Pr3_A1_mus
Clec3b_Pr1_A1_mus	CAAATGCCAAGAAAGATTTGG TGAGCTCAAAGATGTTCGAG	ATCTTTGAGCUCACCAAATCTTTCU	[Cy5]	Clec3b_Pr1_A1_mus
Clec3b_Pr2_A1_mus	GGGCCCTGCAACAACT TGTCTCTCCCTGAGAAC	GGGAGAGACAAGTTGTUGCAG	[Cy5]	Clec3b_Pr2_A1_mus
Clec3b_Pr3_A1_mus	ACTACACAATGGCAAACTG GCAGATGTAGGGCAACT	TACATCUGCCAGTTTGCCATU	[Cy5]	Clec3b_Pr3_A1_mus
Col1a2_Pr1_A1_mus	CTATGAAGTTGATGCAACTC TGAAATCTCTCAATAACCAGAT	TATUGAGAGATUTCAGAGTTGCAUCAAC	[Cy5]	Col1a2_Pr1_A1_mus
Col1a2_Pr2_A1_mus	TGCAACACAAAGGTGCTAA TTAGTAGTATTTCAGATACTTGA	TATCUGAAATACTACUAATTAGCACCTTTGUG	[Cy5]	Col1a2_Pr2_A1_mus
Col1a2_Pr3_A1_mus	CTCTTCATTAGATTCAGCATT CATTCTTTAACAGCCTCATTT	GGCTGTTAAAGAAUGAATGCTGAATCUA	[Cy5]	Col1a2_Pr3_A1_mus
Rtkn2_Pr1_A1_mus	CTGGTCAGAGGCATTCTA TGGGTAATGTTATGTAATTGTAT	TACATAACATUACCCATAGAATGCCTCU	[Cy5]	Rtkn2_Pr1_A1_mus
Rtkn2_Pr2_A1_mus	AATGGAAGCATTGTTGTGAA GAACTTATGAGAATTGAGATTA	AATTCTCATAAGUTCTTCACAACAATGCU	[Cy5]	Rtkn2_Pr2_A1_mus
Rtkn2_Pr3_A1_mus	TTAATGTGGAAAGACTCCGA TCACTTCAGTAATAAAGAATGC	TACTGAAGUGATCGGAGTCTTUCC	[Cy5]	Rtkn2_Pr3_A1_mus
Calcr_Pr1_A1_mus	ACCCACAATGTAGGGAC TTCAAATTTAACCTCATATTAATT	ATATGAGGTTAAATUTGAAGTCCCTACATUG	[Cy5]	Calcr_Pr1_A1_mus
Calcr_Pr2_A1_mus	CTTATAAATGTCAGTGACCA AAGCACATACAAGGTTCAGA	GTATGUGCTTTGGTCACUGACA	[Cy5]	Calcr_Pr2_A1_mus
Calcr_Pr3_A1_mus	TCATTTGTGAAGAAGTGTTAA GTGAATTTGTCCATAGTGAA	TGGACAAATTCACUTAACACTTCTUCAC	[Cy5]	Calcr_Pr3_A1_mus
Scgb1a1 (works for Probe7 for Anchor1 and Anchor2)		AAATCCAGUGAGCUUCAGAAUCTT [FITC]	37.5	54.5
Sftpc (works for Probe7 for Anchor1 and Anchor2)		CGGAAGAAUCGGACUCGG [CY3]	61.1	55.2
Sftpc_Probe10_Anchor2		CACCTUTCCTTTACAGACUTCCA [CY3]	43.5	54.7
Sftpc_Probe11_Anchor2		TCCGGUGCTCCGAUG [CY3]	66.7	54.5
