## Supplementary material for "Autocrine Sfrp1 inhibits lung fibroblast invasion during transition to injury induced myofibroblasts": List of antibodies

### Sheet: Sheet1
Antibodies	Source	Identifier
anti-Acta3	Sigma	# A5228
anti-Scgb1a1	Millipore	# 07-623
anti-Serpinf1	ThermoFischer	# PAS-22085
anti-Sfrp1	Abcam	# ab126613
anti-Col28a1	Santa Cruz	# sc-104151
anti-Cthrc1	Abcam	# ab85739
anti-Fn1	Santa Cruz	# sc-9068
anti-ProSpc	Millipore	# AB3786
