## Supplementary material for "Autocrine Sfrp1 inhibits lung fibroblast invasion during transition to injury induced myofibroblasts": Deparaffinization protocol

### Sheet: Sheet1
Description	Reagents	Cycles	Time
Deparaffinization step	Xylene	2x	5 min
	100% ethanol	2x	2 min
	90% ethanol	1x	1 min
Hydration step	80% ethanol	1x	1 min
	70% ethanol	1x	1 min
	Distilled water	1x	30 sec
